# Human skin fibrosis with iPSC-derived organoids reveals RUNX2-mediated fibroblast reprogramming

**DOI:** 10.64898/2026.09.14.751420

**Authors:** Jasim Khan, Sarmad Mehmood, Fuad Al Abir, Miao Wei, Suhail Muzaffar, Suha Mohiuddin, Shanrun Liu, Mohammad Waseem, Juheb Akhter, Zhipeng Liu, David K. Crossman, Masakazu Kamata, Jack Y. Chen, Chander Raman, Craig Elmets, Sixue Zhang, Mohammad Athar, Lin Jin

**Author notes:** These authors contributed equally (Jasim Khan, Sarmad Mehmood). Correspondence (S.Z), (M.A), (L.J).

## Abstract

Fibrotic skin diseases are characterized by persistent fibroblast activation and extracellular matrix remodeling, yet the mechanisms governing fibroblast state transitions remain incompletely understood. Here, we established a human iPSC-derived skin organoid model of fibrosis through chronic TGF-β stimulation. Single-cell RNA sequencing combined with immunofluorescence-based spatial analysis revealed dynamic fibroblast state transitions, spatial reorganization, and expansion of activated fibroblast populations during fibrotic remodeling. Integration with human scleroderma single-cell datasets demonstrated conserved fibroblast states and transcriptional programs between organoids and patient tissues. We further identified broad induction of RUNX2 in the dermal compartment during fibrosis, and RUNX2 depletion attenuated fibrotic marker expression. CUT&RUN profiling revealed RUNX2 occupancy at fibrosis-associated loci, including *RUNX1* and *LOXL2*. Using a machine learning-guided screening approach, we identified F0565-0303, a small molecule that suppressed RUNX2-dependent fibrotic programs in vitro and reduced fibrosis in a bleomycin-induced mouse model. Together, these findings establish human skin organoids as a platform for modeling fibrosis and nominate RUNX2 as a potential therapeutic target.

**One Sentence Summary:** Human skin organoids recapitulate fibrotic remodeling and reveal RUNX2 as a therapeutic target
