## Supplementary Table 8 for "Human skin fibrosis with iPSC-derived organoids reveals RUNX2-mediated fibroblast reprogramming"

### Sheet: Common upregulated genes
gene	dir_a	p_a	log2fc_a	dir_b	p_b	log2fc_b
IL24	Up	1.73257e-18	6.67316	Up	6.74969e-05	2.43384
SOD2	Up	3.43374e-10	2.39634	Up	0.0278556	0.551858
HRK	Up	3.12756e-08	2.21244	Up	0.0432182	0.895094
TCF7	Up	7.33127e-08	2.90629	Up	0.00256932	1.01858
CRYM	Up	1.12549e-06	2.26303	Up	0.000386841	1.52638
KCP	Up	1.81275e-06	3.60258	Up	0.000868602	1.95046
KIAA1671	Up	1.05381e-05	2.18225	Up	0.0196934	0.954175
SPRY2	Up	0.00016806	1.23198	Up	0.00882478	0.573492
THBD	Up	0.000192499	3.02084	Up	1.33747e-16	2.60719
PNLIPRP3	Up	0.00080794	8.6474	Up	0.00427896	5.51278
NAMPT	Up	0.00124603	1.3216	Up	0.00920594	0.742487
HDAC9	Up	0.00142882	1.48603	Up	1.50448e-06	1.15577
EPAS1	Up	0.00354925	1.47996	Up	0.0364349	0.580911
DIRAS1	Up	0.00596679	1.33976	Up	0.000112798	1.11596
ABCA13	Up	0.00630397	3.2255	Up	0.000301094	2.35513
PTPRH	Up	0.00656332	3.1511	Up	0.000512552	2.54422
ALDH1A3	Up	0.00687876	1.37634	Up	0.00585642	0.817769
LETMD1	Up	0.00819349	0.677755	Up	0.0222748	0.569384
CUTALP	Up	0.00914674	0.750054	Up	0.0100083	0.689274
CEMIP	Up	0.0119982	4.31779	Up	0.0176561	0.8948
RPLP0P2	Up	0.0130736	2.01405	Up	4.295e-05	1.1061
LURAP1L	Up	0.0137641	1.17925	Up	5.24155e-06	1.00147
NR4A1	Up	0.0141216	2.14371	Up	0.00526514	1.23217
CYFIP2	Up	0.0179303	0.842066	Up	0.00920594	0.661823
LINC00707	Up	0.0201555	4.50035	Up	0.0371024	3.93567
BEX2	Up	0.0206067	1.17919	Up	0.000167032	0.985334
CYP4F35P	Up	0.0325565	2.74505	Up	0.0058239	3.43004
PHLDA1	Up	0.0398221	1.24921	Up	0.000100822	0.695782
MMP1	Up	0.0433456	2.78697	Up	1.63887e-06	1.0131
TCEA3	Up	0.0458276	0.968387	Up	0.00373449	0.76703
ANKRD29	Up	0.0480829	1.17511	Up	0.0154066	0.963649
TM7SF2	Up	0.0487058	0.679086	Up	0.00863008	0.822754

### Sheet: Common downregulated genes
gene	dir_a	p_a	log2fc_a	dir_b	p_b	log2fc_b
CCDC80	Down	7.38574e-32	-2.11162	Down	1.54494e-11	-1.3265
COL6A3	Down	9.66589e-12	-2.96938	Down	0.0016071	-0.77004
SEMA7A	Down	3.13648e-11	-3.07783	Down	0.000109746	-0.780805
MATN3	Down	1.01768e-10	-2.78281	Down	0.00644935	-1.05329
CCN2	Down	3.4066e-10	-4.58085	Down	7.0514e-05	-0.951234
ST6GAL2	Down	2.01414e-09	-4.27182	Down	0.0154066	-0.737275
TAGLN	Down	3.51809e-08	-4.11995	Down	4.09548e-05	-1.11343
EGR2	Down	5.50609e-08	-2.98169	Down	0.0354341	-0.597181
MRC2	Down	1.21201e-06	-1.45821	Down	0.000501709	-0.889572
ADAMTS2	Down	3.05819e-06	-1.3007	Down	0.00148924	-0.797277
TIMP3	Down	1.03056e-05	-2.10483	Down	8.547e-08	-0.928197
POSTN	Down	2.24248e-05	-3.52954	Down	0.00128629	-0.729031
FBN1	Down	2.83965e-05	-1.75287	Down	0.00148924	-0.697604
DPT	Down	3.87032e-05	-3.54728	Down	0.0349858	-0.779674
LOXL2	Down	5.03276e-05	-1.7138	Down	5.86288e-05	-0.924987
FSTL1	Down	6.03727e-05	-1.4412	Down	8.00793e-07	-0.900566
LMCD1	Down	8.21017e-05	-2.90212	Down	0.0122007	-0.643815
THY1	Down	8.4863e-05	-1.40315	Down	1.50448e-06	-0.967559
TPM1	Down	0.000197909	-2.99227	Down	0.00353518	-0.608212
CEMIP2	Down	0.000200453	-1.35282	Down	0.00839081	-0.715471
COL1A2	Down	0.000476473	-1.19848	Down	2.84938e-15	-1.34509
CAVIN1	Down	0.000670675	-1.04618	Down	0.000814086	-0.699005
ALPK2	Down	0.000825869	-2.47139	Down	0.00348445	-0.860481
LINC01279	Down	0.00111875	-2.20791	Down	1.99667e-09	-1.25505
TRIL	Down	0.0013809	-2.63289	Down	0.00837396	-0.799308
ADAM12	Down	0.00146371	-1.20069	Down	0.0100083	-0.584648
ADAM19	Down	0.00157042	-2.70296	Down	0.00587759	-0.693795
MPP4	Down	0.00162732	-1.83656	Down	0.0108246	-0.912478
MFAP4	Down	0.00213292	-2.41812	Down	0.0136409	-0.658347
COL1A1	Down	0.00283211	-1.80844	Down	9.42785e-11	-1.39852
IL27RA	Down	0.00461946	-1.34521	Down	0.0157736	-1.0513
IGFBP3	Down	0.0077772	-1.4593	Down	5.06222e-08	-1.14721
LOXL4	Down	0.00939009	-1.26791	Down	0.000140083	-0.979006
MARCKSL1	Down	0.00973237	-1.50735	Down	0.0452644	-0.535368
GALNT16	Down	0.0115891	-1.59704	Down	0.000284012	-1.02413
COL5A2	Down	0.0149492	-1.19136	Down	1.50448e-06	-0.908998
ADGRG6	Down	0.0210368	-1.81291	Down	0.020445	-0.981317
UHRF1	Down	0.0226725	-1.28159	Down	0.0364349	-0.669228
MYBL2	Down	0.0240086	-1.80594	Down	0.00193736	-0.805529
FEN1	Down	0.0281771	-0.719917	Down	0.00953653	-0.684972
PLOD2	Down	0.0285394	-1.17374	Down	0.0112468	-0.75114
CREB3L1	Down	0.0325692	-1.09753	Down	0.0462942	-0.506395
CDH11	Down	0.0337605	-1.50234	Down	0.0214356	-0.617189
SLC1A3	Down	0.0346823	-1.12538	Down	0.0331452	-0.641661
FGF1	Down	0.0391361	-1.26002	Down	0.0359961	-0.795974
CSRP2	Down	0.0393348	-1.03127	Down	0.0161364	-0.767766
CDH2	Down	0.0402403	-1.28477	Down	0.00378422	-0.68678
TK1	Down	0.0409511	-1.31481	Down	0.00609432	-0.865095
COL5A1	Down	0.0417523	-1.7976	Down	1.69883e-07	-1.19475
PSG5	Down	0.0431011	-1.38632	Down	0.00148924	-0.795319
TENM2	Down	0.0481743	-2.17205	Down	0.00176727	-0.994125
