## Supplementary Table 7 for "Human skin fibrosis with iPSC-derived organoids reveals RUNX2-mediated fibroblast reprogramming"

### Sheet: Opposite direction genes
gene	log2fc_tgf	p_tgf	dir_tgf	log2fc_rescue	p_rescue	dir_rescue	pattern
ABCA1	0.884988	0.000184396	Up	-1.1166	6.611e-06	Down	TGF_vs_Ctrl_Up__AND__TGF0303_vs_TGF_Down
ACE2	6.65657	0.00350626	Up	-4.07634	0.00523717	Down	TGF_vs_Ctrl_Up__AND__TGF0303_vs_TGF_Down
ACTG2	2.63311	6.53806e-09	Up	-3.18798	4.99952e-10	Down	TGF_vs_Ctrl_Up__AND__TGF0303_vs_TGF_Down
ADAM12	1.03246	1.70923e-09	Up	-0.584648	0.0100083	Down	TGF_vs_Ctrl_Up__AND__TGF0303_vs_TGF_Down
ADAM19	3.37824	2.09703e-74	Up	-0.693795	0.00587759	Down	TGF_vs_Ctrl_Up__AND__TGF0303_vs_TGF_Down
ADAMTS2	0.671352	0.00343275	Up	-0.797277	0.00148924	Down	TGF_vs_Ctrl_Up__AND__TGF0303_vs_TGF_Down
ADCY8	-1.02939	1.30489e-05	Down	1.07072	4.59431e-05	Up	TGF_vs_Ctrl_Down__AND__TGF0303_vs_TGF_Up
ADGRG6	0.922414	0.0078383	Up	-0.981317	0.020445	Down	TGF_vs_Ctrl_Up__AND__TGF0303_vs_TGF_Down
ALDH18A1	0.64403	0.000367979	Up	-0.564164	0.011237	Down	TGF_vs_Ctrl_Up__AND__TGF0303_vs_TGF_Down
ALDH1A3	-0.755538	0.00309339	Down	0.817769	0.00585642	Up	TGF_vs_Ctrl_Down__AND__TGF0303_vs_TGF_Up
ALPK2	2.33341	1.21193e-25	Up	-0.860481	0.00348445	Down	TGF_vs_Ctrl_Up__AND__TGF0303_vs_TGF_Down
ANGPT1	1.71742	0.001115	Up	-1.55545	0.0224095	Down	TGF_vs_Ctrl_Up__AND__TGF0303_vs_TGF_Down
ANKRD29	-1.11132	0.000363348	Down	0.963649	0.0154066	Up	TGF_vs_Ctrl_Down__AND__TGF0303_vs_TGF_Up
AQP5	-4.94316	0.0222727	Down	5.44708	0.012372	Up	TGF_vs_Ctrl_Down__AND__TGF0303_vs_TGF_Up
ARFGEF3	-1.06095	4.85224e-05	Down	0.831126	0.0135442	Up	TGF_vs_Ctrl_Down__AND__TGF0303_vs_TGF_Up
ARHGAP26	-0.750528	0.00190262	Down	0.876013	0.00102172	Up	TGF_vs_Ctrl_Down__AND__TGF0303_vs_TGF_Up
ARHGAP31	0.766985	0.00050823	Up	-0.888193	0.000241656	Down	TGF_vs_Ctrl_Up__AND__TGF0303_vs_TGF_Down
ASIP	-5.36415	0.0236754	Down	3.71168	0.0432469	Up	TGF_vs_Ctrl_Down__AND__TGF0303_vs_TGF_Up
ATP1B1	1.41313	2.83251e-07	Up	-1.10621	0.000866515	Down	TGF_vs_Ctrl_Up__AND__TGF0303_vs_TGF_Down
ATP9A	-1.29384	6.62933e-11	Down	0.826581	0.000715614	Up	TGF_vs_Ctrl_Down__AND__TGF0303_vs_TGF_Up
BTG2	-0.546955	0.00466871	Down	0.67775	0.00111354	Up	TGF_vs_Ctrl_Down__AND__TGF0303_vs_TGF_Up
C2	-6.09787	0.00801205	Down	5.82728	0.0013635	Up	TGF_vs_Ctrl_Down__AND__TGF0303_vs_TGF_Up
CASP12	-5.25424	0.0395403	Down	3.93746	0.0390454	Up	TGF_vs_Ctrl_Down__AND__TGF0303_vs_TGF_Up
CCDC80	1.19319	1.77418e-10	Up	-1.3265	1.54494e-11	Down	TGF_vs_Ctrl_Up__AND__TGF0303_vs_TGF_Down
CCN2	3.73977	7.43792e-84	Up	-0.951234	7.0514e-05	Down	TGF_vs_Ctrl_Up__AND__TGF0303_vs_TGF_Down
CCT5	0.526302	0.00680489	Up	-0.543762	0.0178319	Down	TGF_vs_Ctrl_Up__AND__TGF0303_vs_TGF_Down
CDA	0.751403	0.0338314	Up	-1.25934	0.000512552	Down	TGF_vs_Ctrl_Up__AND__TGF0303_vs_TGF_Down
CDH11	1.36298	8.35148e-13	Up	-0.617189	0.0214356	Down	TGF_vs_Ctrl_Up__AND__TGF0303_vs_TGF_Down
CDH2	1.39193	1.77293e-14	Up	-0.68678	0.00378422	Down	TGF_vs_Ctrl_Up__AND__TGF0303_vs_TGF_Down
CDH3	-3.4785	0.0384612	Down	2.52264	0.0474408	Up	TGF_vs_Ctrl_Down__AND__TGF0303_vs_TGF_Up
CEMIP	-5.19598	2.45013e-102	Down	0.8948	0.0176561	Up	TGF_vs_Ctrl_Down__AND__TGF0303_vs_TGF_Up
CEMIP2	1.5346	2.66072e-14	Up	-0.715471	0.00839081	Down	TGF_vs_Ctrl_Up__AND__TGF0303_vs_TGF_Down
CKAP4	0.684078	3.02241e-05	Up	-0.500373	0.0193243	Down	TGF_vs_Ctrl_Up__AND__TGF0303_vs_TGF_Down
CKMT1A	7.20441	0.000643984	Up	-5.29051	0.000430228	Down	TGF_vs_Ctrl_Up__AND__TGF0303_vs_TGF_Down
CLDN1	-0.843599	0.0379571	Down	1.10406	0.0137792	Up	TGF_vs_Ctrl_Down__AND__TGF0303_vs_TGF_Up
CLDN3	6.22021	0.0297138	Up	-4.18414	0.0274618	Down	TGF_vs_Ctrl_Up__AND__TGF0303_vs_TGF_Down
CMYA5	-1.43437	0.000144189	Down	1.212	0.0102197	Up	TGF_vs_Ctrl_Down__AND__TGF0303_vs_TGF_Up
CNN1	1.14567	0.0006702	Up	-1.12214	0.00585642	Down	TGF_vs_Ctrl_Up__AND__TGF0303_vs_TGF_Down
COL10A1	3.89886	8.32189e-59	Up	-0.83065	0.00942986	Down	TGF_vs_Ctrl_Up__AND__TGF0303_vs_TGF_Down
COL11A1	2.17924	2.85103e-34	Up	-1.20716	1.74752e-09	Down	TGF_vs_Ctrl_Up__AND__TGF0303_vs_TGF_Down
COL16A1	1.04079	6.38035e-07	Up	-0.723037	0.00644935	Down	TGF_vs_Ctrl_Up__AND__TGF0303_vs_TGF_Down
COL1A1	1.32809	6.73642e-11	Up	-1.39852	9.42785e-11	Down	TGF_vs_Ctrl_Up__AND__TGF0303_vs_TGF_Down
COL1A2	0.762119	1.42611e-05	Up	-1.34509	2.84938e-15	Down	TGF_vs_Ctrl_Up__AND__TGF0303_vs_TGF_Down
COL4A1	1.51737	6.89764e-20	Up	-1.14667	3.88349e-10	Down	TGF_vs_Ctrl_Up__AND__TGF0303_vs_TGF_Down
COL4A2	1.12482	4.45083e-08	Up	-1.02036	8.5873e-06	Down	TGF_vs_Ctrl_Up__AND__TGF0303_vs_TGF_Down
COL5A1	2.05223	9.91485e-25	Up	-1.19475	1.69883e-07	Down	TGF_vs_Ctrl_Up__AND__TGF0303_vs_TGF_Down
COL5A2	0.9411	4.96642e-08	Up	-0.908998	1.50448e-06	Down	TGF_vs_Ctrl_Up__AND__TGF0303_vs_TGF_Down
COL6A3	1.9218	1.71099e-24	Up	-0.77004	0.0016071	Down	TGF_vs_Ctrl_Up__AND__TGF0303_vs_TGF_Down
CREB3L1	0.899702	3.98164e-07	Up	-0.506395	0.0462942	Down	TGF_vs_Ctrl_Up__AND__TGF0303_vs_TGF_Down
CRYM	-2.02125	6.98293e-09	Down	1.52638	0.000386841	Up	TGF_vs_Ctrl_Down__AND__TGF0303_vs_TGF_Up
CSRP1	0.561572	0.00618593	Up	-0.630158	0.00630137	Down	TGF_vs_Ctrl_Up__AND__TGF0303_vs_TGF_Down
CSRP2	1.24063	1.87612e-07	Up	-0.767766	0.0161364	Down	TGF_vs_Ctrl_Up__AND__TGF0303_vs_TGF_Down
CUTALP	-0.536484	0.029019	Down	0.689274	0.0100083	Up	TGF_vs_Ctrl_Down__AND__TGF0303_vs_TGF_Up
CYP4F35P	-4.30699	1.01199e-05	Down	3.43004	0.0058239	Up	TGF_vs_Ctrl_Down__AND__TGF0303_vs_TGF_Up
DIRAS1	-0.773178	0.00653633	Down	1.11596	0.000112798	Up	TGF_vs_Ctrl_Down__AND__TGF0303_vs_TGF_Up
DPT	2.51786	2.74733e-23	Up	-0.779674	0.0349858	Down	TGF_vs_Ctrl_Up__AND__TGF0303_vs_TGF_Down
EGR2	2.42921	4.57544e-37	Up	-0.597181	0.0354341	Down	TGF_vs_Ctrl_Up__AND__TGF0303_vs_TGF_Down
EIF5A	0.607326	0.00307089	Up	-0.59256	0.0154716	Down	TGF_vs_Ctrl_Up__AND__TGF0303_vs_TGF_Down
EML2	-0.684814	0.00751229	Down	0.747485	0.011237	Up	TGF_vs_Ctrl_Down__AND__TGF0303_vs_TGF_Up
EPAS1	-0.848513	3.58821e-05	Down	0.580911	0.0364349	Up	TGF_vs_Ctrl_Down__AND__TGF0303_vs_TGF_Up
ETS2	-1.40744	5.11914e-14	Down	0.591733	0.0331452	Up	TGF_vs_Ctrl_Down__AND__TGF0303_vs_TGF_Up
FBLN5	1.88044	1.58144e-33	Up	-0.933114	2.15365e-07	Down	TGF_vs_Ctrl_Up__AND__TGF0303_vs_TGF_Down
FBN1	1.44217	5.1382e-17	Up	-0.697604	0.00148924	Down	TGF_vs_Ctrl_Up__AND__TGF0303_vs_TGF_Down
FGF17	-4.83437	0.0347861	Down	5.18664	0.0248438	Up	TGF_vs_Ctrl_Down__AND__TGF0303_vs_TGF_Up
FSTL1	0.660339	0.000222339	Up	-0.900566	8.00793e-07	Down	TGF_vs_Ctrl_Up__AND__TGF0303_vs_TGF_Down
GLS	0.963218	0.000675582	Up	-0.774125	0.0354341	Down	TGF_vs_Ctrl_Up__AND__TGF0303_vs_TGF_Down
GPD1	2.61373	0.0429267	Up	-2.64636	0.00774199	Down	TGF_vs_Ctrl_Up__AND__TGF0303_vs_TGF_Down
GPR1	-0.880416	0.0165391	Down	1.13487	0.00448488	Up	TGF_vs_Ctrl_Down__AND__TGF0303_vs_TGF_Up
GRIN3B	-2.26604	0.00331852	Down	2.04645	0.0394192	Up	TGF_vs_Ctrl_Down__AND__TGF0303_vs_TGF_Up
HDAC9	-0.894017	9.67523e-05	Down	1.15577	1.50448e-06	Up	TGF_vs_Ctrl_Down__AND__TGF0303_vs_TGF_Up
HRK	-0.928603	0.0076611	Down	0.895094	0.0432182	Up	TGF_vs_Ctrl_Down__AND__TGF0303_vs_TGF_Up
HSD17B13	-4.76477	0.0357191	Down	5.3156	0.0199028	Up	TGF_vs_Ctrl_Down__AND__TGF0303_vs_TGF_Up
IGFBP3	1.28371	2.3782e-11	Up	-1.14721	5.06222e-08	Down	TGF_vs_Ctrl_Up__AND__TGF0303_vs_TGF_Down
IL24	-5.81619	4.72808e-38	Down	2.43384	6.74969e-05	Up	TGF_vs_Ctrl_Down__AND__TGF0303_vs_TGF_Up
IL7R	0.866684	0.00389776	Up	-0.804776	0.0364349	Down	TGF_vs_Ctrl_Up__AND__TGF0303_vs_TGF_Down
ITGB1	0.972381	1.67582e-08	Up	-0.548396	0.0196934	Down	TGF_vs_Ctrl_Up__AND__TGF0303_vs_TGF_Down
ITLN2	5.90345	0.00196452	Up	-3.29316	0.0109423	Down	TGF_vs_Ctrl_Up__AND__TGF0303_vs_TGF_Down
KCP	-1.69233	0.00148993	Down	1.95046	0.000868602	Up	TGF_vs_Ctrl_Down__AND__TGF0303_vs_TGF_Up
KDELR3	0.680479	0.000328953	Up	-0.64337	0.00436422	Down	TGF_vs_Ctrl_Up__AND__TGF0303_vs_TGF_Down
KIAA1671	-1.12295	0.000439696	Down	0.954175	0.0196934	Up	TGF_vs_Ctrl_Down__AND__TGF0303_vs_TGF_Up
LAMA3	-1.27695	6.15719e-06	Down	0.84629	0.0312402	Up	TGF_vs_Ctrl_Down__AND__TGF0303_vs_TGF_Up
LINC01279	1.48269	4.70217e-15	Up	-1.25505	1.99667e-09	Down	TGF_vs_Ctrl_Up__AND__TGF0303_vs_TGF_Down
LINC01619	-6.14761	0.0103296	Down	4.18914	0.0340494	Up	TGF_vs_Ctrl_Down__AND__TGF0303_vs_TGF_Up
LINC02511	-5.27222	0.0247944	Down	4.91441	0.0398892	Up	TGF_vs_Ctrl_Down__AND__TGF0303_vs_TGF_Up
LMCD1	2.98084	3.80967e-60	Up	-0.643815	0.0122007	Down	TGF_vs_Ctrl_Up__AND__TGF0303_vs_TGF_Down
LMNTD1	-4.89951	0.0353844	Down	5.0293	0.0329445	Up	TGF_vs_Ctrl_Down__AND__TGF0303_vs_TGF_Up
LNCTAM34A	-0.591173	0.0496468	Down	0.70028	0.0455348	Up	TGF_vs_Ctrl_Down__AND__TGF0303_vs_TGF_Up
LOXL2	0.677912	0.00252578	Up	-0.924987	5.86288e-05	Down	TGF_vs_Ctrl_Up__AND__TGF0303_vs_TGF_Down
LOXL4	0.54383	0.046279	Up	-0.979006	0.000140083	Down	TGF_vs_Ctrl_Up__AND__TGF0303_vs_TGF_Down
LPXN	1.52932	9.43018e-18	Up	-0.582695	0.0224095	Down	TGF_vs_Ctrl_Up__AND__TGF0303_vs_TGF_Down
LRRC17	2.12808	1.76323e-15	Up	-1.28287	5.86288e-05	Down	TGF_vs_Ctrl_Up__AND__TGF0303_vs_TGF_Down
MARCKSL1	1.12078	8.90113e-10	Up	-0.535368	0.0452644	Down	TGF_vs_Ctrl_Up__AND__TGF0303_vs_TGF_Down
MATN3	1.63234	3.61262e-08	Up	-1.05329	0.00644935	Down	TGF_vs_Ctrl_Up__AND__TGF0303_vs_TGF_Down
MEOX1	2.96605	0.000868979	Up	-3.0886	0.00707718	Down	TGF_vs_Ctrl_Up__AND__TGF0303_vs_TGF_Down
METTL27	-0.986141	0.00614688	Down	1.03499	0.0151101	Up	TGF_vs_Ctrl_Down__AND__TGF0303_vs_TGF_Up
MFAP4	2.11027	3.86015e-29	Up	-0.658347	0.0136409	Down	TGF_vs_Ctrl_Up__AND__TGF0303_vs_TGF_Down
MLLT11	2.04758	2.10918e-21	Up	-1.1307	8.5873e-06	Down	TGF_vs_Ctrl_Up__AND__TGF0303_vs_TGF_Down
MPP4	1.56448	5.4681e-09	Up	-0.912478	0.0108246	Down	TGF_vs_Ctrl_Up__AND__TGF0303_vs_TGF_Down
MRC2	1.04086	2.03067e-06	Up	-0.889572	0.000501709	Down	TGF_vs_Ctrl_Up__AND__TGF0303_vs_TGF_Down
MTNR1B	-5.63323	0.0246765	Down	5.55712	0.0034159	Up	TGF_vs_Ctrl_Down__AND__TGF0303_vs_TGF_Up
MTSS1	-1.36423	9.82787e-10	Down	1.06701	5.18965e-05	Up	TGF_vs_Ctrl_Down__AND__TGF0303_vs_TGF_Up
MYL9	0.544817	0.0377035	Up	-0.923323	0.000202365	Down	TGF_vs_Ctrl_Up__AND__TGF0303_vs_TGF_Down
NALT1	-1.29304	0.00998158	Down	1.53149	0.00673196	Up	TGF_vs_Ctrl_Down__AND__TGF0303_vs_TGF_Up
NEAT1	-1.23263	4.85084e-09	Down	1.31484	3.77986e-09	Up	TGF_vs_Ctrl_Down__AND__TGF0303_vs_TGF_Up
NES	1.54804	1.11798e-11	Up	-0.7906	0.0100083	Down	TGF_vs_Ctrl_Up__AND__TGF0303_vs_TGF_Down
NR4A1	-1.48746	2.10886e-05	Down	1.23217	0.00526514	Up	TGF_vs_Ctrl_Down__AND__TGF0303_vs_TGF_Up
NTNG2	-1.28675	4.3263e-05	Down	0.962407	0.0217406	Up	TGF_vs_Ctrl_Down__AND__TGF0303_vs_TGF_Up
P3H1	0.742489	0.000145474	Up	-0.657979	0.00521337	Down	TGF_vs_Ctrl_Up__AND__TGF0303_vs_TGF_Down
P4HA2	0.618576	0.00112105	Up	-0.516018	0.0348315	Down	TGF_vs_Ctrl_Up__AND__TGF0303_vs_TGF_Down
PADI1	2.9372	0.0369198	Up	-2.7501	0.0117633	Down	TGF_vs_Ctrl_Up__AND__TGF0303_vs_TGF_Down
PHLDA1	-0.80069	3.02314e-07	Down	0.695782	0.000100822	Up	TGF_vs_Ctrl_Down__AND__TGF0303_vs_TGF_Up
PKD1L3	-4.84533	0.0472808	Down	5.9144	0.0153662	Up	TGF_vs_Ctrl_Down__AND__TGF0303_vs_TGF_Up
PLAAT5	-5.26632	0.0433354	Down	5.46904	0.0371906	Up	TGF_vs_Ctrl_Down__AND__TGF0303_vs_TGF_Up
PLOD2	1.28239	9.82542e-09	Up	-0.75114	0.0112468	Down	TGF_vs_Ctrl_Up__AND__TGF0303_vs_TGF_Down
POSTN	2.75561	1.14715e-57	Up	-0.729031	0.00128629	Down	TGF_vs_Ctrl_Up__AND__TGF0303_vs_TGF_Down
PRDX1	0.560811	0.0157955	Up	-0.565951	0.0461595	Down	TGF_vs_Ctrl_Up__AND__TGF0303_vs_TGF_Down
PRPS1	0.939936	1.87612e-07	Up	-0.564578	0.0217869	Down	TGF_vs_Ctrl_Up__AND__TGF0303_vs_TGF_Down
PSG5	1.00263	1.30955e-06	Up	-0.795319	0.00148924	Down	TGF_vs_Ctrl_Up__AND__TGF0303_vs_TGF_Down
PSMD2	1.43349	3.51797e-20	Up	-0.50197	0.0276515	Down	TGF_vs_Ctrl_Up__AND__TGF0303_vs_TGF_Down
PTGS2	-0.729585	0.0314958	Down	0.978908	0.00672838	Up	TGF_vs_Ctrl_Down__AND__TGF0303_vs_TGF_Up
PTPRB	-1.09475	1.39799e-05	Down	1.07647	0.00017232	Up	TGF_vs_Ctrl_Down__AND__TGF0303_vs_TGF_Up
PTPRH	-3.12927	1.61828e-07	Down	2.54422	0.000512552	Up	TGF_vs_Ctrl_Down__AND__TGF0303_vs_TGF_Up
RAB38	-1.02847	0.0106353	Down	1.08258	0.0278556	Up	TGF_vs_Ctrl_Down__AND__TGF0303_vs_TGF_Up
RAPGEF5	-1.84136	0.0386016	Down	2.43983	0.0105763	Up	TGF_vs_Ctrl_Down__AND__TGF0303_vs_TGF_Up
RIMS2	-1.16678	4.06827e-05	Down	0.80169	0.0493781	Up	TGF_vs_Ctrl_Down__AND__TGF0303_vs_TGF_Up
RPLP0P2	-0.985905	6.14117e-05	Down	1.1061	4.295e-05	Up	TGF_vs_Ctrl_Down__AND__TGF0303_vs_TGF_Up
RRAD	-0.904801	0.00233401	Down	1.03089	0.00185134	Up	TGF_vs_Ctrl_Down__AND__TGF0303_vs_TGF_Up
SAMD11	4.85517	3.86444e-34	Up	-1.24457	0.00957955	Down	TGF_vs_Ctrl_Up__AND__TGF0303_vs_TGF_Down
SCNN1D	-1.0783	0.00246448	Down	1.0065	0.0230733	Up	TGF_vs_Ctrl_Down__AND__TGF0303_vs_TGF_Up
SEMA7A	2.31829	3.95394e-46	Up	-0.780805	0.000109746	Down	TGF_vs_Ctrl_Up__AND__TGF0303_vs_TGF_Down
SLC16A2	0.804382	0.000353025	Up	-0.668034	0.0196934	Down	TGF_vs_Ctrl_Up__AND__TGF0303_vs_TGF_Down
SLC1A3	0.784342	0.000601876	Up	-0.641661	0.0331452	Down	TGF_vs_Ctrl_Up__AND__TGF0303_vs_TGF_Down
SLC38A5	1.60744	4.16759e-13	Up	-0.722313	0.0205225	Down	TGF_vs_Ctrl_Up__AND__TGF0303_vs_TGF_Down
SOD2	-1.46024	1.6609e-17	Down	0.551858	0.0278556	Up	TGF_vs_Ctrl_Down__AND__TGF0303_vs_TGF_Up
SPARC	1.29275	3.27146e-18	Up	-1.24946	1.76032e-15	Down	TGF_vs_Ctrl_Up__AND__TGF0303_vs_TGF_Down
SPRY2	-0.829448	1.00488e-06	Down	0.573492	0.00882478	Up	TGF_vs_Ctrl_Down__AND__TGF0303_vs_TGF_Up
SRPX	0.582633	0.000825434	Up	-0.508026	0.0196934	Down	TGF_vs_Ctrl_Up__AND__TGF0303_vs_TGF_Down
ST6GAL2	3.61581	5.07778e-60	Up	-0.737275	0.0154066	Down	TGF_vs_Ctrl_Up__AND__TGF0303_vs_TGF_Down
STUM	-5.85637	0.0136427	Down	3.79463	0.0433634	Up	TGF_vs_Ctrl_Down__AND__TGF0303_vs_TGF_Up
SYNE3	-1.16116	1.08794e-07	Down	1.04628	2.21168e-05	Up	TGF_vs_Ctrl_Down__AND__TGF0303_vs_TGF_Up
TAGLN	2.81428	1.02247e-36	Up	-1.11343	4.09548e-05	Down	TGF_vs_Ctrl_Up__AND__TGF0303_vs_TGF_Down
TAGLN2	1.14846	2.36468e-12	Up	-0.588308	0.00663509	Down	TGF_vs_Ctrl_Up__AND__TGF0303_vs_TGF_Down
TCEA3	-1.09024	2.28003e-07	Down	0.76703	0.00373449	Up	TGF_vs_Ctrl_Down__AND__TGF0303_vs_TGF_Up
TCF7	-2.31314	7.61763e-20	Down	1.01858	0.00256932	Up	TGF_vs_Ctrl_Down__AND__TGF0303_vs_TGF_Up
TENM2	1.71725	8.53718e-12	Up	-0.994125	0.00176727	Down	TGF_vs_Ctrl_Up__AND__TGF0303_vs_TGF_Down
TGFBI	2.18455	1.11828e-53	Up	-0.843264	3.81914e-07	Down	TGF_vs_Ctrl_Up__AND__TGF0303_vs_TGF_Down
TIMP3	1.26247	3.84309e-16	Up	-0.928197	8.547e-08	Down	TGF_vs_Ctrl_Up__AND__TGF0303_vs_TGF_Down
TM7SF2	-1.22858	3.16906e-07	Down	0.822754	0.00863008	Up	TGF_vs_Ctrl_Down__AND__TGF0303_vs_TGF_Up
TMEM154	0.657072	0.0215083	Up	-0.853776	0.00639428	Down	TGF_vs_Ctrl_Up__AND__TGF0303_vs_TGF_Down
TNC	2.22503	1.68589e-28	Up	-1.21896	1.11616e-07	Down	TGF_vs_Ctrl_Up__AND__TGF0303_vs_TGF_Down
TPM1	2.7402	8.21594e-72	Up	-0.608212	0.00353518	Down	TGF_vs_Ctrl_Up__AND__TGF0303_vs_TGF_Down
TRIL	1.94482	3.44073e-18	Up	-0.799308	0.00837396	Down	TGF_vs_Ctrl_Up__AND__TGF0303_vs_TGF_Down
TSPAN13	2.27836	1.02479e-08	Up	-1.64854	0.000760057	Down	TGF_vs_Ctrl_Up__AND__TGF0303_vs_TGF_Down
TUBA1A	0.65258	0.00343918	Up	-0.814989	0.000563284	Down	TGF_vs_Ctrl_Up__AND__TGF0303_vs_TGF_Down
ZNF337	-0.537009	0.0166707	Down	0.617979	0.0154716	Up	TGF_vs_Ctrl_Down__AND__TGF0303_vs_TGF_Up
ZNF397	-0.625783	0.0418075	Down	0.93718	0.00269001	Up	TGF_vs_Ctrl_Down__AND__TGF0303_vs_TGF_Up
ZNF449	-1.17252	0.000103913	Down	0.957025	0.0138186	Up	TGF_vs_Ctrl_Down__AND__TGF0303_vs_TGF_Up
