## Supplementary Table 6 for "Human skin fibrosis with iPSC-derived organoids reveals RUNX2-mediated fibroblast reprogramming"

### Sheet: TGFb_DOWN_RUNX2_overlap
gene	base_mean	log2fold_change	lfc_se	stat	pvalue	padj
CCDC80	9501.03	-2.11162	0.168427	-12.5374	4.66301e-36	7.38574e-32
FN1	299854	-2.83887	0.321321	-8.835	1.00094e-18	3.96348e-15
NEGR1	427.306	-2.37399	0.278687	-8.51849	1.61642e-17	4.26707e-14
FOXP1	1131.99	-1.74453	0.213236	-8.18123	2.80956e-16	4.94451e-13
PSAT1	1403.37	-1.75921	0.223779	-7.8614	3.79877e-15	6.01687e-12
COL6A3	65461.1	-2.96938	0.381189	-7.78978	6.71284e-15	9.66589e-12
SEMA7A	3707.48	-3.07783	0.404523	-7.60853	2.77232e-14	3.13648e-11
BGN	4682.08	-3.97618	0.529937	-7.50312	6.2316e-14	6.58015e-11
MATN3	152.555	-2.78281	0.374172	-7.43725	1.02802e-13	1.01768e-10
CCN2	6472.69	-4.58085	0.632214	-7.24572	4.30154e-13	3.4066e-10
EVA1A	730.006	-1.88046	0.259956	-7.23375	4.69819e-13	3.43374e-10
ADAMTS4	1016.47	-2.49361	0.356038	-7.00379	2.49135e-12	1.52682e-09
MBOAT2	1131.84	-1.27363	0.182989	-6.96015	3.399e-12	1.99396e-09
ST6GAL2	509.961	-4.27182	0.614331	-6.95361	3.56056e-12	2.01414e-09
CXCL12	7114.33	-3.20294	0.464612	-6.89379	5.43236e-12	2.88349e-09
TES	723.115	-1.40009	0.205523	-6.81235	9.60193e-12	4.75266e-09
AEBP1	4168.4	-3.41105	0.501491	-6.80181	1.0331e-11	4.95858e-09
ADM2	321.384	-2.37388	0.354769	-6.69134	2.21134e-11	1.00073e-08
AUTS2	1218.74	-1.51636	0.22707	-6.67795	2.4231e-11	1.03728e-08
TCF4	1842.3	-1.28415	0.194249	-6.61088	3.82035e-11	1.55155e-08
RFLNB	1434.95	-1.63373	0.247895	-6.59043	4.38558e-11	1.73658e-08
TAGLN	9374.05	-4.11995	0.636395	-6.47389	9.55097e-11	3.51809e-08
NTM	815.811	-2.59943	0.404573	-6.42512	1.31768e-10	4.53711e-08
SLC35F2	664.515	-1.73991	0.271108	-6.41775	1.38304e-10	4.66083e-08
HS3ST3B1	338.055	-1.3229	0.206532	-6.40529	1.50084e-10	4.95246e-08
EGR2	598.059	-2.98169	0.467338	-6.38016	1.76898e-10	5.50609e-08
NET1	1363.06	-1.51543	0.242118	-6.25905	3.87328e-10	1.11543e-07
ATP10A	567.038	-3.16547	0.509202	-6.21653	5.08267e-10	1.38801e-07
ADAMTS6	688.802	-2.23353	0.359237	-6.21741	5.05428e-10	1.38801e-07
PYCR1	900.417	-2.1403	0.346046	-6.185	6.21013e-10	1.61818e-07
SH3BP5L	1526.4	-1.76326	0.289257	-6.09584	1.08865e-09	2.65278e-07
MICALCL	50.9243	-3.35113	0.55756	-6.01035	1.85119e-09	4.23734e-07
SLC7A5	2039.68	-2.38775	0.397397	-6.00848	1.87268e-09	4.23734e-07
WDR87	20.9247	-24.7384	4.13363	-5.98468	2.16816e-09	4.83684e-07
MRC2	8090.64	-1.45821	0.250925	-5.81132	6.19818e-09	1.21201e-06
HIC1	869.205	-1.63536	0.283028	-5.77811	7.55444e-09	1.44162e-06
KCNH1	326.967	-4.15915	0.72567	-5.73146	9.95704e-09	1.81275e-06
GADD45B	999.434	-2.71758	0.47736	-5.69293	1.24876e-08	2.19095e-06
ADAMTS2	1270.62	-1.3007	0.23108	-5.62877	1.81495e-08	3.05819e-06
ITGBL1	1955.78	-1.45256	0.260244	-5.58154	2.38395e-08	3.89272e-06
LIMD2	537.726	-1.44411	0.259727	-5.56011	2.69612e-08	4.35753e-06
TENM4	603.659	-2.4364	0.43982	-5.53954	3.0327e-08	4.80349e-06
ITGAD	19.1913	-24.3272	4.4074	-5.51962	3.39727e-08	5.32767e-06
PHGDH	7068.18	-1.14963	0.208762	-5.50688	3.65259e-08	5.67189e-06
TRIB2	675.655	-1.47166	0.27044	-5.44172	5.277e-08	8.03677e-06
SCN10A	19.6178	-23.9321	4.4074	-5.42998	5.63593e-08	8.50166e-06
UCK2	2338.86	-1.59275	0.294483	-5.40862	6.35111e-08	9.40143e-06
KCNT1	23.903	-17.9275	3.31882	-5.40178	6.59811e-08	9.67661e-06
TIMP3	5945.89	-2.10483	0.390592	-5.38882	7.09204e-08	1.03056e-05
DLC1	2275.21	-1.68514	0.318722	-5.28718	1.24216e-07	1.66734e-05
LAMA1	5734.31	-1.44479	0.273224	-5.28792	1.23715e-07	1.66734e-05
DSP	3623.14	-2.61831	0.496276	-5.27591	1.32102e-07	1.72923e-05
LINC00840	29.8928	-4.27542	0.814896	-5.24658	1.54948e-07	1.99531e-05
POSTN	9653.29	-3.52954	0.675702	-5.22351	1.75559e-07	2.24248e-05
FAM135B	20.0992	-21.2834	4.08412	-5.21127	1.87552e-07	2.35765e-05
FBN1	15704.4	-1.75287	0.339547	-5.16238	2.43824e-07	2.83965e-05
DPT	299.848	-3.54728	0.695731	-5.09864	3.42095e-07	3.87032e-05
GALNT10	2346.93	-1.59442	0.314063	-5.07673	3.83978e-07	4.22349e-05
CCN1	8256.75	-1.57657	0.3105	-5.07752	3.82385e-07	4.22349e-05
ALDH1L2	815.07	-2.20764	0.436073	-5.06255	4.13695e-07	4.48802e-05
APCDD1L	272.151	-3.93013	0.779	-5.04509	4.533e-07	4.78654e-05
LOXL2	3839.88	-1.7138	0.340601	-5.0317	4.86149e-07	5.03276e-05
DIXDC1	397.535	-1.29709	0.258673	-5.01442	5.31943e-07	5.43577e-05
SLC39A14	3176.69	-1.10263	0.220007	-5.01181	5.39197e-07	5.47458e-05
FSTL1	15192	-1.4412	0.288859	-4.98928	6.06052e-07	6.03727e-05
NEK7	1216.04	-1.26168	0.254107	-4.96514	6.86523e-07	6.67106e-05
RFTN1	706.865	-1.37156	0.276838	-4.95437	7.25635e-07	6.96566e-05
PPP1R13L	521.309	-2.4595	0.499073	-4.92813	8.30184e-07	7.82696e-05
NNMT	2273.26	-2.42836	0.493421	-4.92148	8.58933e-07	8.05008e-05
LMCD1	1451.76	-2.90212	0.590285	-4.91647	8.81197e-07	8.21017e-05
THY1	1945.81	-1.40315	0.285975	-4.90655	9.26908e-07	8.4863e-05
LINC00680	269.997	-1.01913	0.209233	-4.8708	1.11146e-06	0.000100596
XYLT1	2899.37	-2.00007	0.411801	-4.85689	1.19246e-06	0.000106308
SIPA1L3	1179.08	-1.55233	0.321621	-4.82657	1.38906e-06	0.000121554
CTHRC1	3690.56	-2.06937	0.429652	-4.81639	1.46179e-06	0.000127216
UAP1	1537.06	-1.16686	0.242801	-4.80584	1.54104e-06	0.000132655
KLF7	1249.34	-1.03194	0.217279	-4.74939	2.04027e-06	0.000167547
SPDL1	1277.69	-1.52839	0.323159	-4.72954	2.25025e-06	0.000180922
TPM1	16020.3	-2.99227	0.635679	-4.70719	2.5115e-06	0.000197909
CEMIP2	1579.92	-1.35282	0.287615	-4.70358	2.55644e-06	0.000200453
PDGFRB	11390.3	-1.33072	0.287285	-4.63207	3.62019e-06	0.000275674
CD274	85.5644	-1.3553	0.298337	-4.54285	5.55e-06	0.000401399
OPCML	119.989	-3.45464	0.767393	-4.50179	6.73843e-06	0.000476473
COL1A2	81965	-1.19848	0.266202	-4.50216	6.72656e-06	0.000476473
VDR	1532.53	-2.43778	0.546723	-4.45889	8.23841e-06	0.000572316
MIR503HG	232.491	-2.02125	0.45678	-4.42499	9.64463e-06	0.000655628
CAVIN1	19599.8	-1.04618	0.236787	-4.41824	9.95067e-06	0.000670675
CLTCL1	1050.51	-2.01959	0.458727	-4.4026	1.06962e-05	0.00071484
ALPK2	539.374	-2.47139	0.566091	-4.36572	1.26704e-05	0.000825869
HAPLN1	203.559	-4.27822	0.983599	-4.34955	1.36417e-05	0.000878335
HMGB3	1115.99	-1.20205	0.276784	-4.3429	1.40614e-05	0.000894451
LTBP2	27477.5	-3.05077	0.710774	-4.29218	1.76931e-05	0.00110767
LINC01279	684.563	-2.20791	0.514775	-4.28909	1.79407e-05	0.00111875
BMPR2	3085.69	-1.14005	0.26757	-4.26074	2.03751e-05	0.00124603
PAWR	758.237	-1.20851	0.284266	-4.25133	2.12507e-05	0.00128469
MICAL2	5518.58	-1.98424	0.468334	-4.23681	2.26715e-05	0.00134997
TRIL	330.025	-2.63289	0.622427	-4.23004	2.33651e-05	0.0013809
KIRREL3	143.618	-1.86868	0.441899	-4.22876	2.34983e-05	0.00138361
DDIAS	106.458	-1.44864	0.34324	-4.22048	2.43783e-05	0.00142093
ADAM12	4123.47	-1.20069	0.285124	-4.2111	2.54132e-05	0.00146371
FRMD6	6076.4	-1.74522	0.414611	-4.20929	2.5618e-05	0.00147016
TMEM204	142.547	-2.24226	0.533303	-4.20448	2.61678e-05	0.00148741
PXDN	9300.64	-1.33306	0.31774	-4.19544	2.7234e-05	0.00154057
CD3EAP	502.02	-1.47844	0.352538	-4.1937	2.74446e-05	0.00154696
ADAM19	1635.6	-2.70296	0.64518	-4.18948	2.796e-05	0.00157042
TBX3	2590.49	-1.19273	0.285036	-4.1845	2.858e-05	0.00159957
MPP4	278.904	-1.83656	0.439392	-4.17979	2.91785e-05	0.00162732
MSC	1171.32	-3.02167	0.728486	-4.14788	3.3557e-05	0.00181402
STARD13	1097.42	-1.50717	0.363322	-4.1483	3.34956e-05	0.00181402
CDC6	1298.85	-1.20607	0.291267	-4.14075	3.46165e-05	0.00186494
HAS2	954.74	-2.1965	0.531623	-4.13169	3.60105e-05	0.00191399
WNT5B	1349.95	-1.71304	0.414598	-4.13182	3.59907e-05	0.00191399
LMO7	3072.81	-1.3324	0.322859	-4.12688	3.67724e-05	0.00194146
ARSI	703.601	-1.42551	0.347169	-4.10609	4.02415e-05	0.00210358
MFAP4	4569.48	-2.41812	0.589479	-4.10212	4.09374e-05	0.00213292
SCN9A	402.587	-1.82606	0.44905	-4.0665	4.7725e-05	0.00241865
UNC5B	1493.17	-1.32403	0.328958	-4.02492	5.69942e-05	0.00277764
EGR1	3145.04	-2.75753	0.686112	-4.01906	5.84303e-05	0.00283211
COL1A1	97689.7	-1.80844	0.450061	-4.01822	5.86404e-05	0.00283211
GFPT2	1786.68	-1.33437	0.333715	-3.99853	6.3737e-05	0.00305918
DNM3OS	520.493	-1.44288	0.361192	-3.99477	6.47575e-05	0.00309345
LEF1	161.005	-1.72968	0.435093	-3.97542	7.02558e-05	0.00332174
SH3PXD2A	7004.04	-1.227	0.312421	-3.92739	8.58723e-05	0.00394241
LINC00619	33.8613	-3.23251	0.824394	-3.92107	8.81559e-05	0.00401236
TSPAN2	73.6251	-2.62665	0.673567	-3.89962	9.63453e-05	0.00433527
TRIB1	630.122	-1.23356	0.316441	-3.89822	9.69005e-05	0.00433646
RUNX1	2094.94	-1.08406	0.278833	-3.88785	0.000101135	0.00448706
FOXS1	105.735	-4.92036	1.26862	-3.87851	0.000105097	0.00459842
IL27RA	131.513	-1.34521	0.346997	-3.87673	0.000105869	0.00461946
TACSTD2	177.641	-3.04827	0.789078	-3.86307	0.00011197	0.00483239
KCNG1	335.348	-2.14351	0.555627	-3.85782	0.000114401	0.00492391
SPTLC2	2328.11	-1.00312	0.26014	-3.85608	0.000115217	0.00494561
HBEGF	360.643	-2.12653	0.554214	-3.83701	0.000124541	0.00523237
KIAA1549L	949.424	-1.54111	0.402662	-3.82731	0.000129549	0.00537156
GJA1	1495.08	-1.53792	0.402009	-3.82558	0.000130466	0.00539542
ADCY3	1396.05	-1.0063	0.263793	-3.81474	0.000136324	0.00555073
MAP3K7CL	547.565	-1.25616	0.329998	-3.80657	0.000140906	0.0056934
RAD54B	165.166	-1.31707	0.346864	-3.79707	0.000146417	0.00585629
SERTAD1	590.324	-1.0678	0.282681	-3.77741	0.000158467	0.0062749
GPAM	1216.01	-2.52887	0.669844	-3.77531	0.000159808	0.00629653
GAS7	2300.04	-1.39396	0.369718	-3.77034	0.000163028	0.00637581
SLAMF8	13.1267	-6.22912	1.6577	-3.75769	0.000171489	0.00657679
EDN1	80.3597	-1.88612	0.502022	-3.75704	0.000171934	0.00657792
PKP1	358.269	-2.26984	0.604766	-3.75325	0.000174555	0.00666209
DSCC1	147.313	-1.20031	0.320258	-3.74795	0.000178287	0.00672353
C3orf80	29.248	-2.72262	0.735307	-3.7027	0.000213321	0.00767908
IGFBP3	4187.22	-1.4593	0.394645	-3.69775	0.00021752	0.0077772
HOXB2	866.65	-1.01376	0.274236	-3.69665	0.000218461	0.00779326
KHDRBS3	191.939	-1.02556	0.279393	-3.67068	0.000241905	0.00853348
EDIL3	1616.98	-1.42045	0.387782	-3.663	0.000249275	0.00875446
ARHGEF40	4135.72	-1.28921	0.352793	-3.65429	0.000257893	0.00899729
ANKRD1	227.041	-2.934	0.803404	-3.65196	0.000260245	0.00900442
NEDD9	475.628	-2.76631	0.757478	-3.652	0.000260209	0.00900442
BMPR1B	190.843	-1.73766	0.477221	-3.6412	0.000271368	0.00930346
LOXL4	727.971	-1.26791	0.348601	-3.63715	0.000275673	0.00939009
SMAD7	991.081	-1.91203	0.525882	-3.63586	0.000277056	0.00941693
MARCKSL1	2060.13	-1.50735	0.415615	-3.6268	0.000286951	0.00973237
BHLHE40	4924.57	-1.19812	0.331215	-3.61735	0.000297632	0.0100219
ANKRD44	265.048	-1.02548	0.283516	-3.61702	0.000298018	0.0100219
LRRC15	1208.9	-4.42189	1.22689	-3.60416	0.000313169	0.0103772
DCBLD1	1103.16	-1.65479	0.461114	-3.58867	0.000332368	0.0108768
SLC6A9	673.261	-1.05629	0.294467	-3.58713	0.000334331	0.010896
CGB8	14.9929	-8.32702	2.32558	-3.58062	0.00034278	0.0110707
HIVEP3	778.498	-1.5554	0.435574	-3.57092	0.000355734	0.0113598
NAV1	3313.34	-1.07744	0.302297	-3.56418	0.000365002	0.0115625
GALNT16	326.114	-1.59704	0.448354	-3.562	0.000368037	0.0115891
SKIL	1081.04	-2.51478	0.712611	-3.52897	0.000417176	0.0129298
VCAN	5631.73	-1.24708	0.354809	-3.51479	0.000440104	0.0135093
SMURF2	1788.54	-1.12649	0.320693	-3.51267	0.000443632	0.013565
COL24A1	128.967	-2.01141	0.573376	-3.50801	0.000451469	0.0137641
RAD51	336.28	-1.26136	0.359775	-3.50596	0.000454957	0.0138312
FAM184B	33.8831	-4.16116	1.18832	-3.50171	0.000462275	0.0139922
FCER1G	20.5725	-2.77424	0.792509	-3.50058	0.000464251	0.0140062
THBS2	2210.73	-1.45432	0.415634	-3.49903	0.000466955	0.014061
1	1038.39	-1.58747	0.4542	-3.4951	0.000473889	0.0141216
FKBP14	687.358	-1.08288	0.309982	-3.49336	0.00047699	0.014148
HYOU1	3460.03	-1.19319	0.341912	-3.48976	0.000483453	0.0142862
SEC14L2	250.628	-1.11359	0.319562	-3.48474	0.000492612	0.0144223
DRAXIN	736.968	-1.40609	0.404768	-3.47381	0.000513115	0.0149123
COL5A2	7929.45	-1.19136	0.343069	-3.47266	0.000515327	0.0149492
GDF6	300.099	-3.75575	1.08208	-3.47085	0.00051882	0.015023
CDC45	595.632	-1.19412	0.345537	-3.45582	0.000548617	0.0157705
SPOCK1	8574.8	-1.08595	0.316137	-3.43507	0.000592405	0.0167555
MSC-AS1	466.854	-1.39474	0.406741	-3.42906	0.000605665	0.0170091
SH3BP1	535.212	-1.10541	0.322257	-3.43021	0.000603117	0.0170091
DUSP2	55.0089	-2.39675	0.700856	-3.41974	0.000626807	0.017556
ATP13A2	1008	-1.39833	0.409283	-3.41654	0.00063423	0.0176859
F2RL1	162.726	-2.72479	0.802714	-3.39447	0.000687625	0.0188757
FKBP1B	87.3757	-1.17441	0.34697	-3.38476	0.000712403	0.0195221
RTKN2	125.864	-1.48633	0.439985	-3.37815	0.000729757	0.019809
TENM3	1262.66	-1.04905	0.310611	-3.37737	0.000731829	0.0198144
PLA2R1	592.876	-1.72191	0.512174	-3.36196	0.000773919	0.0205328
ADGRG6	210.515	-1.81291	0.540766	-3.35249	0.000800884	0.0210368
EVL	677.508	-1.20728	0.360431	-3.34955	0.00080943	0.0212261
COMP	73.8207	-4.83215	1.44792	-3.3373	0.000845965	0.02193
FBLIM1	649.837	-1.18895	0.356756	-3.33268	0.000860136	0.0222609
UHRF1	1495.56	-1.28159	0.385351	-3.32576	0.000881766	0.0226725
MYBL2	1325.6	-1.80594	0.546161	-3.30661	0.000944336	0.0240086
PODNL1	316.691	-2.25749	0.683321	-3.3037	0.00095417	0.0241403
AUNIP	91.3803	-1.0513	0.318303	-3.30283	0.000957139	0.0241403
TMEM41B	1194.93	-1.19687	0.363845	-3.2895	0.00100366	0.0250905
TUFT1	509.888	-1.10638	0.336937	-3.28365	0.0010247	0.0254792
GINS2	448.873	-1.16603	0.35859	-3.25172	0.0011471	0.0280622
PLOD2	1994.28	-1.17374	0.361985	-3.2425	0.00118486	0.0285394
KLF10	724.722	-1.49374	0.462284	-3.23122	0.00123263	0.0295812
HS3ST3A1	437.38	-1.74228	0.542548	-3.21129	0.0013214	0.0311917
RECQL4	986.546	-1.30657	0.408026	-3.20218	0.00136391	0.0318628
CREB3L1	2539.12	-1.09753	0.343832	-3.19205	0.00141266	0.0325692
TOX	115.989	-1.20082	0.376598	-3.18861	0.0014296	0.0328166
OXTR	223.103	-2.67088	0.838499	-3.18531	0.001446	0.0330493
CDH11	1909.68	-1.50234	0.472746	-3.17789	0.00148351	0.0337605
SLC1A3	445.876	-1.12538	0.355281	-3.16758	0.00153715	0.0346823
CENPO	774.723	-1.01344	0.320632	-3.16077	0.00157353	0.0353018
MDGA1	927.152	-1.04379	0.33246	-3.13961	0.00169173	0.0369591
NREP	3151.34	-1.35031	0.432072	-3.12519	0.00177689	0.0381874
MYB	28.7914	-2.51902	0.808276	-3.11654	0.00182987	0.0390611
FGF1	361.711	-1.26002	0.404427	-3.11558	0.00183586	0.0391361
CSRP2	805.841	-1.03127	0.331335	-3.11247	0.0018553	0.0393348
CDH2	2678.12	-1.28477	0.413831	-3.10459	0.00190544	0.0402403
TK1	2109.62	-1.31481	0.424431	-3.09783	0.00194944	0.0409511
FABP5	363.682	-1.24075	0.401416	-3.09094	0.00199525	0.0415659
COL5A1	13536.6	-1.7976	0.582164	-3.08778	0.00201657	0.0417523
CRLF1	46.3478	-3.8628	1.25347	-3.0817	0.00205824	0.0423933
NCAM2	90.262	-2.27059	0.737302	-3.07959	0.00207287	0.0425839
PSG5	890.492	-1.38632	0.451087	-3.07329	0.0021171	0.0431011
PROC	45.5578	-4.55612	1.48434	-3.06946	0.00214448	0.0433456
SIGLEC15	187.452	-2.44975	0.802202	-3.05378	0.00225976	0.0450785
RAMP1	83.4322	-2.73531	0.896155	-3.05228	0.00227112	0.0451913
DCLK3	23.9111	-3.03311	0.994982	-3.04841	0.00230057	0.045596
SLC19A1	377.875	-1.02964	0.338515	-3.04162	0.00235306	0.0462408
TENM2	389.511	-2.17205	0.717288	-3.02815	0.00246057	0.0481743
MGC12916	54.5774	-1.73164	0.572905	-3.02255	0.00250651	0.048877
TGFB1	4748.01	-1.02702	0.339816	-3.02228	0.00250881	0.048877
